# Integrated Single Cell Atlas of Endothelial Cells of the Human Lung

**DOI:** 10.1101/2020.10.21.347914

**Authors:** Jonas C. Schupp, Taylor S. Adams, Carlos Cosme, Micha Sam Brickman Raredon, Norihito Omote, Sergio Poli De Frias, Kadi-Ann Rose, Edward Manning, Maor Sauler, Giuseppe DeIuliis, Farida Ahangari, Nir Neumark, Yifan Yuan, Arun C. Habermann, Austin J. Gutierrez, Linh T. Bui, Kerstin B. Meyer, Martijn C. Nawijn, Sarah A. Teichmann, Nicholas E. Banovich, Jonathan A. Kropski, Laura E. Niklason, Dana Pe’er, Xiting Yan, Robert Homer, Ivan O. Rosas, Naftali Kaminski

**Affiliations:** Pulmonary, Critical Care and Sleep Medicine, Yale School of Medicine, New Haven, CT, USA; Department of Biomedical Engineering, Yale University, New Haven, CT, USA; Vascular Biology and Therapeutics, Yale University, New Haven, CT, USA; Department of Medicine, Baylor College of Medicine, Houston, TX, USA; Division of Internal Medicine, Mount Sinai Medical Center, Miami Beach, FL, USA; VA Connecticut Healthcare System, West Haven, CT, USA; Department of Anesthesiology, Yale University, New Haven, CT, USA; Division of Allergy, Pulmonary and Critical Care Medicine, Department of Medicine, Vanderbilt University Medical Center, Nashville, TN, USA; Translational Genomics Research Institute, Phoenix, AZ, USA; Cellular Genetics, Wellcome Sanger Institute, Hinxton, Cambridge, UK; Department of Pathology and Medical Biology, University Medical Center Groningen, University of Groningen, Groningen, the Netherlands; Groningen Research Institute for Asthma and COPD, University Medical Center Groningen, University of Groningen, Groningen, the Netherlands; Theory of Condensed Matter Group, Cavendish Laboratory/Department of Physics University of Cambridge, Cambridge, UK; Department of Veterans Affairs Medical Center, Nashville, TN, USA; Department of Cell and Developmental Biology, Vanderbilt University, Nashville, TN, USA; Program for Computational and Systems Biology, Sloan Kettering Institute, Memorial Sloan Kettering Cancer Center, New York, NY, USA; Department of Pathology, Yale University School of Medicine, New Haven, CT, USA; Pathology and Laboratory Medicine Service, VA Connecticut HealthCare System, West Haven, CT, USA

## Abstract

**Background:** Despite its importance in health and disease, the cellular diversity of the lung endothelium has not been systematically characterized in humans. Here we provide a reference atlas of human lung endothelial cells (ECs), to facilitate a better understanding of the phenotypic diversity and composition of cells comprising the lung endothelium, both in health and disease.

**Methods:** We reprocessed control single cell RNA sequencing (scRNAseq) data from five datasets of whole lungs that were used for the analysis of pan-endothelial markers, we later included a sixth dataset of sorted control EC for the vascular subpopulation analysis. EC populations were characterized through iterative clustering with subsequent differential expression analysis. Marker genes were validated by immunohistochemistry and *in situ* hybridization. Signaling network between different lung cell types was studied using connectomic analysis. For cross species analysis we applied the same methods to scRNAseq data obtained from mouse lungs.

**Results:** The six lung scRNAseq datasets were reanalyzed and annotated to identify over 15,000 vascular EC cells from 73 individuals. Differential expression analysis of EC revealed signatures corresponding to endothelial lineage, including pan-endothelial, pan-vascular and subpopulation-specific marker gene sets. Beyond the broad cellular categories of lymphatic, capillary, arterial and venous ECs we found previously indistinguishable subpopulations; among venous EC we identified two previously indistinguishable populations, pulmonary-venous ECs (COL15A1^neg^) localized to the lung parenchyma and systemic-venous ECs (COL15A1^pos^) localized to the airways and the visceral pleura; among capillary EC we confirmed their subclassification into recently discovered aerocytes characterized by EDNRB, SOSTDC1 and TBX2 and general capillary EC. We confirmed that all six endothelial cell types, including the systemic-venous EC and aerocytes are present in mice and identified endothelial marker genes conserved in humans and mice. Ligand-Receptor connectome analysis revealed important homeostatic crosstalk of EC with other lung resident cell types. Our manuscript is accompanied by an online data mining tool (www.LungEndothelialCellAtlas.com).

**Conclusion:** Our integrated analysis provides the comprehensive and well-crafted reference atlas of lung endothelial cells in the normal lung and confirms and describes in detail previously unrecognized endothelial populations across a large number of humans and mice.
