## Supplement Table S1 for "Integrated Single Cell Atlas of Endothelial Cells of the Human Lung"

Repository ID	First Author	Lab PI	Cohort	Subject	Library
EGAD00001005064/5	Vieira Braga	Teichmann	WSI_Groningen	284C	LungTranscriptome7119452
EGAD00001005064/5	Vieira Braga	Teichmann	WSI_Groningen	284C	LungTranscriptome7119453
EGAD00001005064/5	Vieira Braga	Teichmann	WSI_Groningen	290B	LungTranscriptome7135919
EGAD00001005064/5	Vieira Braga	Teichmann	WSI_Groningen	290B	LungTranscriptome7135920
EGAD00001005064/5	Vieira Braga	Teichmann	WSI_Groningen	296C_N	LungTranscriptome7185212
EGAD00001005064/5	Vieira Braga	Teichmann	WSI_Groningen	296C_N	LungTranscriptome7185213
EGAD00001005064/5	Vieira Braga	Teichmann	WSI_Groningen	292B	LungTranscriptome7239213
EGAD00001005064/5	Vieira Braga	Teichmann	WSI_Groningen	302C	LungTranscriptome7239217
EGAD00001005064/5	Vieira Braga	Teichmann	WSI_Groningen	302C	LungTranscriptome7239218
EGAD00001005064/5	Vieira Braga	Teichmann	WSI_Groningen	298C	LungTranscriptome7239219
EGAD00001005064/5	Vieira Braga	Teichmann	WSI_Groningen	298C	LungTranscriptome7239220
EGAD00001005064/5	Vieira Braga	Teichmann	WSI_Groningen	ARMS040	ARMS040
EGAD00001005064/5	Vieira Braga	Teichmann	WSI_Groningen	ARMS038	ARMS038
EGAD00001005064/5	Vieira Braga	Teichmann	WSI_Groningen	ARMS051	CTTV027_RNAseq7333557
EGAD00001005064/5	Vieira Braga	Teichmann	WSI_Groningen	ARMS054	4951STDY7487591
GSE136831	Adams	Kaminski	Yale_Baylor	133C	133C-a
GSE136831	Adams	Kaminski	Yale_Baylor	137C2	137C-a
GSE136831	Adams	Kaminski	Yale_Baylor	137C2	137C-b
GSE136831	Adams	Kaminski	Yale_Baylor	034C	034C
GSE136831	Adams	Kaminski	Yale_Baylor	218C	218C-a
GSE136831	Adams	Kaminski	Yale_Baylor	218C	218C-b
GSE136831	Adams	Kaminski	Yale_Baylor	218C	219C-a
GSE136831	Adams	Kaminski	Yale_Baylor	218C	219C-b
GSE136831	Adams	Kaminski	Yale_Baylor	226C	226C-a
GSE136831	Adams	Kaminski	Yale_Baylor	226C	226C-b
GSE136831	Adams	Kaminski	Yale_Baylor	244C	244C
GSE136831	Adams	Kaminski	Yale_Baylor	098C	098C-a
GSE136831	Adams	Kaminski	Yale_Baylor	098C	098C-b
GSE136831	Adams	Kaminski	Yale_Baylor	465C	465C
GSE136831	Adams	Kaminski	Yale_Baylor	396C	396C
GSE136831	Adams	Kaminski	Yale_Baylor	296C_K	296C
GSE136831	Adams	Kaminski	Yale_Baylor	208C	208C
GSE136831	Adams	Kaminski	Yale_Baylor	222C	222C
GSE136831	Adams	Kaminski	Yale_Baylor	222C	022C-a
GSE136831	Adams	Kaminski	Yale_Baylor	222C	022C-b
GSE136831	Adams	Kaminski	Yale_Baylor	160C	160C
GSE136831	Adams	Kaminski	Yale_Baylor	092C	092C
GSE136831	Adams	Kaminski	Yale_Baylor	439C	439C
GSE136831	Adams	Kaminski	Yale_Baylor	439C	439C-b
GSE136831	Adams	Kaminski	Yale_Baylor	065C	065C
GSE136831	Adams	Kaminski	Yale_Baylor	388C	388C
GSE136831	Adams	Kaminski	Yale_Baylor	192C	92C
GSE136831	Adams	Kaminski	Yale_Baylor	192C	192C-a
GSE136831	Adams	Kaminski	Yale_Baylor	483C	483C
GSE136831	Adams	Kaminski	Yale_Baylor	001C	001C
GSE136831	Adams	Kaminski	Yale_Baylor	002C	002C
GSE136831	Adams	Kaminski	Yale_Baylor	003C	003C
GSE136831	unpublished	Kaminski	Yale_Baylor	115C	115C
GSE136831	Adams	Kaminski	Yale_Baylor	454C	454C
GSE136831	Adams	Kaminski	Yale_Baylor	253C	253C
GSE136831	unpublished	Kaminski	Yale_Baylor	1931C	1932C
GSE136831	unpublished	Kaminski	Yale_Baylor	1931C	1931C
GSE136831	Adams	Kaminski	Yale_Baylor	484C	484C
GSE136831	unpublished	Kaminski	Yale_Baylor	026C	026C-a
GSE136831	unpublished	Kaminski	Yale_Baylor	026C	026C-b
GSE136831	Adams	Kaminski	Yale_Baylor	081C	081C
GSE136831	Adams	Kaminski	Yale_Baylor	137C	137C
GSE136831	Adams	Kaminski	Yale_Baylor	084C	084C
GSE133747	Raredon	Kaminski	Yale_Baylor	HC1	HC1
GSE133747	Raredon	Kaminski	Yale_Baylor	NDRI_1b	NDRI_1b
GSE136831	unpublished	Kaminski	Yale_Baylor	NDRI3	NDRI3
phs001750.v1.p1	Reyfman	Misharin	Northwestern	S2	CTRL_S2_SRR8295012
phs001750.v1.p1	Reyfman	Misharin	Northwestern	S3	CTRL_S3_SRR8295023
phs001750.v1.p1	Reyfman	Misharin	Northwestern	S4	CTRL_S4_SRR8295034
phs001750.v1.p1	Reyfman	Misharin	Northwestern	S5	CTRL_S5_SRR8295045
phs001750.v1.p1	Reyfman	Misharin	Northwestern	S6	CTRL_S6_SRR8295056
phs001750.v1.p1	Reyfman	Misharin	Northwestern	S7	CTRL_S7_SRR8295067
phs001750.v1.p1	Reyfman	Misharin	Northwestern	S8	CTRL_S8_SRR8295078
phs001750.v1.p1	Reyfman	Misharin	Northwestern	S9	CTRL_S9_SRR8295083
GSE135893	Habermann	Kropski	Vanderbilt_TGen	THD0001	THD0001
GSE135893	Habermann	Kropski	Vanderbilt_TGen	THD0002	THD0002
GSE135893	Habermann	Kropski	Vanderbilt_TGen	THD0005	THD0005
GSE135893	Habermann	Kropski	Vanderbilt_TGen	VUHD65	VUHD65
GSE135893	Habermann	Kropski	Vanderbilt_TGen	VUHD66	VUHD66
GSE135893	Habermann	Kropski	Vanderbilt_TGen	VUHD67	VUHD67
GSE135893	Habermann	Kropski	Vanderbilt_TGen	VUHD68	VUHD68
GSE135893	Habermann	Kropski	Vanderbilt_TGen	VUHD69	VUHD69
GSE135893	Habermann	Kropski	Vanderbilt_TGen	VUHD70	VUHD70
GSE135893	Habermann	Kropski	Vanderbilt_TGen	VUHD71	VUHD71
E-MTAB-6149/6653	Lambrechts	Thienpont	Leuven_VIB	Subject3	BT1293
E-MTAB-6149/6653	Lambrechts	Thienpont	Leuven_VIB	Subject4	BT1294
E-MTAB-6149/6653	Lambrechts	Thienpont	Leuven_VIB	Subject5	BT1301
E-MTAB-6149/6653	Lambrechts	Thienpont	Leuven_VIB	Subject6	BT1429
E-MTAB-6149/6653	Lambrechts	Thienpont	Leuven_VIB	Subject7	BT1378
E-MTAB-6149/6653	Lambrechts	Thienpont	Leuven_VIB	Subject8	BT1428
E_MTAB_6308	Goveia	Carmeliet	Leuven_LKI	EC32	NEC32
E_MTAB_6308	Goveia	Carmeliet	Leuven_LKI	EC40	NEC40
E_MTAB_6308	Goveia	Carmeliet	Leuven_LKI	EC41	NEC41
E_MTAB_6308	Goveia	Carmeliet	Leuven_LKI	EC42	NEC42
E_MTAB_6308	Goveia	Carmeliet	Leuven_LKI	EC43	NEC43
E_MTAB_6308	Goveia	Carmeliet	Leuven_LKI	EC45	NEC45
E_MTAB_6308	Goveia	Carmeliet	Leuven_LKI	EC46	NEC46
E_MTAB_6308	Goveia	Carmeliet	Leuven_LKI	EC50	NEC50
