## Supplement Table S2 for "Integrated Single Cell Atlas of Endothelial Cells of the Human Lung"

### Sheet: Tabelle1
Human Cohorts	Leuven LKI	Leuven VIB	Northwestern	Vanderbilt/TGen	WSI/Groningen	Yale/Baylor
Age (years)	71 [64 - 74]	62 [60 - 65 ]	48 [27 - 56]	37 [30 - 41]	55 [50 - 59]	49 [30 - 66]
Subjects (n)	7	6	8	10	10	34
Sex (female/male)	2/5	2/4	6/2	3/7	3/7	15/19
Ever Smoker (yes/no)	6/1	0/6	3/5	8/2	6/3	8/23
Sample Location (distal lung/airway biopsy)	7/0	6/0	8/0	10/0	6/4	34/0
Mouse Cohorts	Fouillade et al.	Goveia et al.	Kalucka et al.	Kimmel et al.	Peyser et al.	Raredon et al.
Animals (n)	1	3	1	7	4	2
Age (weeks)	12 [n.a.]	9 [n.a.]	8 [n.a.]	34 [33 - 90]	13 [n.a.]	NA
Sex (female/male)	1/0	0/3	0/1	0/7	0/4	1/1
Strain	C57BL/6	C57BL/6	C57BL/6	C57BL/6	C57BL/6	C57BL/6
