## Supplement Table S4 for "Integrated Single Cell Atlas of Endothelial Cells of the Human Lung"

Cohort	library	Raw Reads [x10^6]	Reads With Valid Barcodes	Sequencing Saturation	Q30 Bases in CBandUMI	Q30Bases in RNA read	TSO Trimmed	PolyA/T Trimmed	Pass Trimming	Pass Trimming [x10^6]	Pass Filter	Pass Filter [x10^6]	Mapped Unique	Mapped Multi	Reads too Short	Splice Junctions [x10^6]	Non.Canonical Splices
Northwestern	S2	340.1	98.42%	71.42%	97.31%	75.60%	11.00%	6.80%	98.80%	336136015	100%	336136015	85.99%	8.24%	5.51%	69.3	0.60%
Northwestern	S3	330.9	98.48%	77.16%	97.10%	83.70%	12.10%	7.50%	98.80%	326871017	100%	326871017	87.86%	8.28%	3.52%	61	0.63%
Northwestern	S4	316.5	98.27%	75.87%	96.81%	79.20%	54.60%	52.30%	83.00%	262694773	100%	262694773	80.77%	12.62%	5.52%	23	1.93%
Northwestern	S5	354.5	98.03%	80.28%	97.68%	83.00%	30.50%	37.90%	94.60%	335525865	100%	335525865	84.65%	9.88%	4.11%	29.9	2.35%
Northwestern	S6	334.1	98.20%	63.51%	97.94%	67.30%	12.60%	7.60%	97.70%	326447092	100%	326447092	79.16%	7.82%	12.58%	25.8	0.58%
Northwestern	S7	330.3	98.08%	70%	97.58%	68.00%	41.50%	7.50%	97.80%	322860893	100%	322860893	80.74%	7.60%	11.12%	55	0.77%
Northwestern	S8	313.1	96.85%	56.49%	97.79%	62.40%	12.30%	12.90%	94.60%	296301788	100%	296301788	74.37%	9.34%	15.82%	50.1	0.70%
Northwestern	S9	314.6	97%	66.49%	98.34%	70.50%	19.80%	8.80%	97.00%	305213602	100%	305213602	79.12%	8.93%	11.26%	63.1	0.61%
Yale/Baylor	NEC32	158.7	98.20%	59.80%	94.50%	82.20%	7.50%	7.30%	99.10%	157208015	100%	157208015	89.76%	6.05%	3.72%	23.1	0.79%
Yale/Baylor	NEC40	355.7	98%	79.50%	97.50%	74.00%	8.90%	6.10%	99.40%	353701938	100%	353701938	86.20%	8.36%	5.24%	65	0.46%
Yale/Baylor	NEC41	353.4	97.10%	90.40%	97.60%	69.70%	9.70%	5.50%	99.50%	351681284	100%	351681284	85.86%	7.10%	6.85%	60.9	0.47%
Yale/Baylor	NEC42	356.7	97.70%	81%	97.60%	73.60%	4.60%	7.50%	99.30%	354354868	100%	354354868	86.90%	7.90%	4.98%	46.4	0.69%
Yale/Baylor	NEC43	358.5	97.40%	95.10%	97.70%	75.10%	4.60%	6.80%	99.30%	355805857	100%	355805857	84.94%	10.18%	4.59%	41.9	1.04%
Yale/Baylor	NEC45	382.2	98.20%	85.80%	97.90%	68.30%	8.40%	7.40%	99.10%	378691730	100%	378691730	84.73%	8.20%	6.83%	61.7	0.88%
Yale/Baylor	NEC46	395.5	98.40%	81.60%	98.10%	74.10%	8.20%	7.90%	99.00%	391537737	100%	391537737	87.11%	8.39%	4.32%	70.8	0.48%
Yale/Baylor	NEC50	341.6	97.20%	79.30%	98.30%	74.50%	15.00%	5.60%	99.40%	339670857	100%	339670857	87.21%	7.23%	5.30%	64.1	0.33%
Yale/Baylor	TEC32	116.4	98.20%	59.70%	94.20%	80.00%	5.60%	7.10%	99.20%	115425972	100%	115425972	87.71%	7.36%	4.58%	21.2	0.63%
Yale/Baylor	TEC40	350.9	97.40%	86.80%	97.60%	68.80%	8.80%	6.10%	99.30%	348557393	100%	348557393	85.29%	7.61%	6.78%	50.2	0.87%
Yale/Baylor	TEC41	359.1	97.60%	80.40%	97.80%	73.60%	8.40%	6.30%	99.40%	357032399	100%	357032399	85.91%	8.73%	5.02%	70.9	0.52%
Yale/Baylor	TEC42	361.9	97.20%	92.90%	97.70%	73.40%	6.10%	6.50%	99.40%	359658713	100%	359658713	84.83%	9.56%	5.27%	45.3	1.06%
Yale/Baylor	TEC43	365.3	97.50%	80.20%	97.80%	75.10%	5.60%	5.40%	99.70%	364051177	100%	364051177	81.96%	11.40%	5.98%	52.7	0.77%
Yale/Baylor	TEC45	390.8	98%	84.20%	98%	72.40%	8.60%	6.30%	99.40%	388400031	100%	388400031	86.13%	8.57%	4.98%	77.2	0.49%
Yale/Baylor	TEC46	388.7	98.10%	83.90%	98%	74.50%	9.80%	8.50%	98.70%	383663686	100%	383663686	87.14%	8.20%	4.19%	63.3	0.68%
Yale/Baylor	TEC50	344.3	97.40%	88%	98.30%	75.90%	14.00%	6.60%	99.40%	342052011	100%	342052011	87.65%	7.46%	4.65%	59.7	0.49%
Yale/Baylor	001C	107.2	98.20%	84.90%	96.10%	82.60%	8.20%	5.60%	99.50%	106618633	100%	106618633	87.90%	7.94%	3.91%	14.1	0.65%
Yale/Baylor	002C	108.6	98.10%	91.40%	96.10%	81.70%	9.40%	5.30%	99.60%	108236553	100%	108236553	87.24%	8.31%	4.20%	12.9	0.86%
Yale/Baylor	003C	185.7	98.20%	78.60%	96.40%	82.90%	6.50%	5.90%	99.50%	184779184	100%	184779184	88.60%	7.41%	3.72%	27.4	0.51%
Yale/Baylor	022C-a	193.5	97.40%	80.50%	98.10%	81.10%	25.00%	4.80%	99.50%	192551838	100%	192551838	88.67%	7.49%	3.48%	27.7	0.72%
Yale/Baylor	022C-b	186	97.60%	81.30%	98.70%	83.40%	33.30%	5.20%	99.10%	184326067	100%	184326067	89.94%	7.31%	2.38%	28.1	0.64%
Yale/Baylor	026C-a	193.5	97.80%	90.60%	98.60%	80.20%	10.50%	7.10%	98.70%	191075134	100%	191075134	88.60%	7.60%	3.50%	29.9	0.61%
Yale/Baylor	026C-b	186.6	97.80%	91.60%	98.20%	81.20%	6.60%	5.50%	99.40%	185602493	100%	185602493	89.42%	7.09%	3.22%	29.4	0.55%
Yale/Baylor	034C	195.3	98%	88.10%	95.80%	71.40%	24.20%	27.30%	82.70%	161539681	100%	161539681	81.23%	10.98%	7.46%	21.9	0.70%
Yale/Baylor	065C	115.8	97.40%	88.40%	97.60%	83.10%	11.70%	10.70%	95.50%	110585435	100%	110585435	89.14%	7.21%	3.24%	10	1.60%
Yale/Baylor	081C	126.4	97.50%	91.90%	97.70%	81.70%	13.90%	6.90%	98.10%	124026516	100%	124026516	85.95%	10.06%	3.68%	10.8	1.32%
Yale/Baylor	084C	134.4	97.10%	89.20%	97.60%	80.30%	32.70%	24.50%	81.10%	109068037	100%	109068037	80.25%	15.49%	3.96%	5.9	2.08%
Yale/Baylor	092C	120.5	98%	58.30%	96.20%	76.90%	5.60%	6.20%	99.50%	119828626	100%	119828626	86.12%	8.61%	5.09%	21.4	0.30%
Yale/Baylor	098C-a	235.6	98%	80.60%	98.60%	80.60%	7.70%	5.00%	99.60%	234698633	100%	234698633	89.20%	7.31%	3.26%	39.7	0.49%
Yale/Baylor	098C-b	209.1	97.90%	79.10%	98.50%	82.80%	6.90%	5.60%	99.50%	208091256	100%	208091256	89.88%	7.06%	2.81%	31.9	0.59%
Yale/Baylor	115C	197.1	98%	83.80%	96.10%	79.90%	6.50%	7.80%	99.00%	195065561	100%	195065561	87.73%	8.13%	3.89%	28.9	0.51%
Yale/Baylor	133C-a	241.4	97.60%	65.40%	98.20%	79.20%	10.00%	7.00%	99.30%	239676870	100%	239676870	88.73%	7.69%	3.30%	41.7	0.59%
Yale/Baylor	137C	217.8	98%	88.60%	94.70%	76.00%	18.30%	17.40%	91.50%	199217220	100%	199217220	82.13%	10.13%	7.45%	26.3	0.71%
Yale/Baylor	137C-a	179.3	97.70%	86.50%	98.20%	79.50%	9.60%	6.90%	98.80%	177109451	100%	177109451	88.62%	7.98%	3.13%	24.4	0.79%
Yale/Baylor	137C-b	189.9	97.80%	88.40%	98.10%	81.30%	9.10%	6.20%	99.20%	188435845	100%	188435845	88.57%	8.12%	3.04%	30.3	0.66%
Yale/Baylor	160C	137.7	98.10%	69.40%	96.40%	80.90%	8.20%	6.10%	99.50%	137043922	100%	137043922	87.87%	7.41%	4.43%	16.5	0.69%
Yale/Baylor	192C-a	203.9	97.60%	79.50%	98.30%	76.00%	34.00%	8.00%	97.50%	198770049	100%	198770049	87.20%	8.15%	4.25%	24.9	0.77%
Yale/Baylor	1931C	118.3	97.50%	94%	96.40%	81.60%	7.10%	5.50%	99.30%	117514358	100%	117514358	87.74%	8.10%	3.85%	12.5	0.93%
Yale/Baylor	1932C	127.1	96.40%	92.40%	97.40%	82.50%	37.80%	28.30%	77.00%	97849208	100%	97849208	85.64%	9.87%	3.93%	3.7	4.95%
Yale/Baylor	208C	112.7	98.10%	84%	98.20%	64.50%	10.00%	29.80%	97.70%	110154021	100%	110154021	85.01%	8.40%	6.40%	11.5	0.70%
Yale/Baylor	218C-a	162.2	97%	91.80%	98.10%	73.40%	48.20%	16.30%	89.20%	144704216	100%	144704216	84.86%	8.59%	6.20%	18.3	0.88%
Yale/Baylor	218C-b	197.5	97%	95.20%	98.30%	79.70%	36.70%	7.60%	96.80%	191265989	100%	191265989	87.22%	8.64%	3.78%	23.9	0.97%
Yale/Baylor	219C-a	149.9	96.60%	93.50%	98.10%	74.10%	67.30%	8.40%	95.90%	143802170	100%	143802170	85.51%	7.69%	6.34%	18.2	0.75%
Yale/Baylor	219C-b	196.8	97.20%	95.70%	98.30%	80.20%	35.00%	9.80%	95.00%	187030281	100%	187030281	88.33%	7.91%	3.41%	27.1	0.77%
Yale/Baylor	222C	180.4	98.10%	88.70%	96.40%	82.00%	7.40%	5.30%	99.60%	179689789	100%	179689789	88.19%	7.67%	3.90%	22	0.82%
Yale/Baylor	226C-a	179.7	97.40%	83.90%	98.20%	74.60%	60.00%	8.00%	97.60%	175480524	100%	175480524	86.32%	7.42%	5.83%	20.5	0.78%
Yale/Baylor	226C-b	238.1	97.60%	87.10%	98.50%	81.80%	35.40%	5.60%	99.10%	235921871	100%	235921871	88.88%	7.64%	3.11%	37.3	0.76%
Yale/Baylor	244C	94	97.80%	97.30%	96.30%	83.50%	5.90%	6.10%	99.30%	93344494	100%	93344494	87.41%	8.76%	3.64%	7.3	1.16%
Yale/Baylor	253C	182.7	98.20%	90.50%	97.20%	82.20%	7.80%	10.00%	97.20%	177638347	100%	177638347	87.70%	9.18%	2.90%	22.5	0.72%
Yale/Baylor	296C	171.9	97.50%	81.80%	97.90%	81.80%	11.60%	7.50%	98.60%	169453620	100%	169453620	88.85%	7.19%	3.48%	15	1.79%
Yale/Baylor	388C	189.4	97.60%	88.20%	96.20%	75.20%	28.80%	20.10%	87.00%	164803804	100%	164803804	85.36%	9.24%	5.15%	18.1	0.90%
Yale/Baylor	396C	96.4	97.80%	83.80%	96.10%	82.70%	6.00%	5.80%	99.60%	95999172	100%	95999172	87.16%	8.93%	3.60%	6.8	1.13%
Yale/Baylor	439C	155.4	98.20%	81.20%	97.70%	89.50%	33.30%	9.10%	94.80%	147339015	100%	147339015	90.38%	7.14%	2.00%	17	0.70%
Yale/Baylor	439C-b	141.8	97.70%	76.90%	96.20%	83.60%	11.50%	8.20%	99.20%	140655027	100%	140655027	88.53%	7.78%	3.31%	14.6	0.85%
Yale/Baylor	454C	96.2	97.70%	84.50%	96.40%	80.10%	6.30%	5.10%	99.60%	95804189	100%	95804189	87.59%	8.31%	3.87%	10.5	0.69%
Yale/Baylor	465C	172.8	98%	82.90%	97.30%	71.60%	5.50%	27.30%	99.40%	171775796	100%	171775796	85.96%	8.77%	5.10%	26.5	0.51%
Yale/Baylor	483C	200.4	98.10%	87.10%	97.90%	83.40%	9.70%	10.10%	96.80%	194029333	100%	194029333	88.30%	8.29%	3.08%	16.6	1.11%
Yale/Baylor	484C	201.8	98.20%	88.20%	98.10%	83.90%	8.10%	9.00%	97.30%	196389811	100%	196389811	86.70%	10.35%	2.77%	20	0.66%
Yale/Baylor	HC1	181.4	98%	79.50%	98.50%	80.50%	5.20%	5.70%	99.60%	180709383	100%	180709383	89.47%	7.31%	2.92%	32.1	0.46%
Yale/Baylor	NDRI 1b	183.2	97.90%	78.40%	97.10%	81.80%	7.70%	5.10%	99.70%	182704387	100%	182704387	88.75%	7.00%	3.99%	35	0.65%
Yale/Baylor	NDRI3	134.6	97.90%	90.80%	98.10%	69.00%	9.50%	28.60%	98.70%	132872482	100%	132872482	84.12%	9.23%	6.46%	11.3	1.31%
Vanderbilt/TGen	THD0001	161.7	91.70%	66.30%	88.80%	86.30%	3.80%	6.20%	99.90%	161530827	100%	161530827	84.35%	12.43%	2.89%	62.9	0.91%
Vanderbilt/TGen	THD0002	93.6	91.10%	51.40%	88.90%	88.10%	3.90%	2.80%	99.90%	93511196	100%	93511196	85.68%	11.73%	2.41%	35.9	0.69%
Vanderbilt/TGen	THD0005	258.3	91.70%	69.60%	88.90%	87.80%	3.50%	3.90%	99.90%	258027013	100%	258027013	83.37%	13.46%	2.80%	88.2	0.93%
Vanderbilt/TGen	VUHD65	738.9	90.50%	88.80%	94.30%	88.20%	5.20%	6.00%	99.90%	738428148	100%	738428148	78.86%	13.67%	7.03%	355.5	0.62%
Vanderbilt/TGen	VUHD66	418.4	90.60%	81.80%	94.70%	87.80%	6.00%	8.60%	99.90%	418016467	100%	418016467	79.94%	11.77%	8.01%	202	0.82%
Vanderbilt/TGen	VUHD67	460.2	92.60%	69%	95.20%	89.50%	3.30%	3.70%	99.90%	459774382	100%	459774382	82.43%	14.29%	2.64%	176.4	0.82%
Vanderbilt/TGen	VUHD68	367	93.90%	66.50%	94.20%	89.60%	5.80%	4.80%	99.90%	366774492	100%	366774492	86.33%	8.32%	5.19%	200.1	0.63%
Vanderbilt/TGen	VUHD69	64.4	88%	76.70%	89.10%	83.90%	3.40%	1.90%	99.80%	64221169	100%	64221169	79.52%	17.73%	2.11%	13.8	0.52%
Vanderbilt/TGen	VUHD70	379.8	87%	90%	95.10%	86.50%	5.40%	7.30%	99.90%	379502894	100%	379502894	73.82%	16.98%	8.73%	160.3	0.64%
Vanderbilt/TGen	VUHD71	55.8	94.40%	23%	88.90%	84.00%	3.10%	9.40%	99.90%	55717817	100%	55717817	83.74%	12.55%	3.35%	20.2	1.01%
Leuven VIB	BT1293	379.2	98%	84.30%	75.80%	79.60%	7.00%	4.30%	77.50%	293728200	100%	293728200	85.55%	8.91%	4.91%	46.7	0.50%
Leuven VIB	BT1294	28.6	97.60%	27.30%	75.40%	78.60%	4.70%	3.40%	64.80%	18533080	100%	18533080	86.71%	7.71%	4.69%	2.8	0.93%
Leuven VIB	BT1301	261.3	98.10%	71.40%	75.90%	82.60%	5.00%	4.30%	80.10%	209304343	100%	209304343	87.15%	8.91%	3.31%	29.2	0.76%
Leuven VIB	BT1378	285.4	98.50%	81.80%	76.30%	83.40%	5.40%	6.90%	99.10%	282831812	100%	282831812	87.68%	9.47%	2.57%	43.1	0.55%
Leuven VIB	BT1428	132.2	98.30%	65.90%	95.20%	81.80%	7.30%	8.40%	98.60%	130381454	100%	130381454	87.24%	8.34%	4.10%	25.2	0.51%
Leuven VIB	BT1429	333.4	94.90%	89.20%	93.20%	71.80%	6.70%	7.60%	98.70%	328989216	100%	328989216	77.81%	9.04%	12.72%	56.1	0.72%
WSI/Groeningen	4951STDY7487591	329.3	97.90%	69.30%	96.20%	76.20%	9.20%	4.90%	99.60%	327958275	100%	327958275	88.55%	6.69%	4.45%	57.6	0.45%
WSI/Groeningen	ARMS038	870.1	97.90%	86.80%	96.60%	80.40%	6.50%	6.60%	99.30%	864107063	100%	864107063	89.38%	6.54%	3.62%	96.4	1.47%
WSI/Groeningen	ARMS040	981.5	98.40%	91.20%	96.70%	80.70%	5.80%	7.10%	99.30%	974274788	100%	974274788	88.62%	7.54%	3.43%	159	0.74%
WSI/Groeningen	CTTV027 RNAseq7333557	368.5	97.80%	53.50%	97.40%	77.90%	6.70%	5.40%	99.30%	365851043	100%	365851043	88.82%	7.14%	3.73%	69.1	0.55%
WSI/Groeningen	LungTranscriptome7119452	333.9	98.20%	94%	96.40%	79.30%	9.80%	8.50%	97.70%	326163779	100%	326163779	87.59%	7.52%	4.57%	48.5	1.07%
WSI/Groeningen	LungTranscriptome7119453	320.8	98.30%	93%	96%	77.40%	10.30%	7.10%	98.50%	315967644	100%	315967644	87.08%	7.57%	5.04%	51.7	0.86%
WSI/Groeningen	LungTranscriptome7135919	528.9	98.30%	93.90%	96.80%	74.10%	10.00%	5.50%	99.60%	526638841	100%	526638841	86.70%	7.78%	5.29%	112	0.45%
WSI/Groeningen	LungTranscriptome7135920	521.3	98.30%	96.90%	96.80%	78.50%	7.90%	5.20%	99.60%	519478556	100%	519478556	88.72%	7.28%	3.77%	118.8	0.46%
WSI/Groeningen	LungTranscriptome7185212	365.8	98.50%	61.10%	98%	74.40%	9.70%	5.60%	99.50%	363845744	100%	363845744	86.03%	8.26%	5.21%	87.2	0.39%
WSI/Groeningen	LungTranscriptome7185213	355.5	98.50%	62.40%	97.70%	75.00%	9.40%	5.60%	99.50%	353649955	100%	353649955	86.59%	8.26%	4.99%	86.7	0.30%
WSI/Groeningen	LungTranscriptome7239213	379.3	98.20%	82%	97.50%	81.20%	10.10%	26.80%	96.20%	364844931	100%	364844931	84.58%	10.55%	4.19%	41.7	1.06%
WSI/Groeningen	LungTranscriptome7239217	352.1	98.20%	80.90%	97%	73.40%	13.80%	9.80%	98.40%	346486256	100%	346486256	85.33%	8.50%	5.69%	69.7	0.63%
WSI/Groeningen	LungTranscriptome7239218	348.5	98.10%	82.40%	96.90%	73.40%	13.60%	9.20%	98.40%	342925812	100%	342925812	85.40%	8.04%	5.98%	67.8	0.68%
WSI/Groeningen	LungTranscriptome7239219	372.7	97.50%	80.30%	97.10%	80.40%	23.20%	5.80%	99.00%	368886956	100%	368886956	88.20%	7.94%	3.50%	67.8	0.98%
WSI/Groeningen	LungTranscriptome7239220	360.9	97.70%	83.50%	96.80%	80.90%	17.50%	5.70%	99.10%	357516574	100%	357516574	88.16%	7.98%	3.56%	70.5	0.88%
Leuven LKI	NEC32	158.7	98.20%	59.80%	94.50%	82.20%	7.50%	7.30%	99.10%	157208015	100%	157208015	89.76%	6.05%	3.72%	23.1	0.79%
Leuven LKI	NEC40	355.7	98%	79.50%	97.50%	74%	8.90%	6.10%	99.40%	353701938	100%	353701938	86.20%	8.36%	5.24%	65	0.46%
Leuven LKI	NEC41	353.4	97.10%	90.40%	97.60%	69.70%	9.70%	5.50%	99.50%	351681284	100%	351681284	85.86%	7.10%	6.85%	60.9	0.47%
Leuven LKI	NEC42	356.7	97.70%	81%	97.60%	73.60%	4.60%	7.50%	99.30%	354354868	100%	354354868	86.90%	7.90%	4.98%	46.4	0.69%
Leuven LKI	NEC43	358.5	97.40%	95.10%	97.70%	75.10%	4.60%	6.80%	99.30%	355805857	100%	355805857	84.94%	10.18%	4.59%	41.9	1.04%
Leuven LKI	NEC45	382.2	98.20%	85.80%	97.90%	68.30%	8.40%	7.40%	99.10%	378691730	100%	378691730	84.73%	8.20%	6.83%	61.7	0.88%
Leuven LKI	NEC46	395.5	98.40%	81.60%	98.10%	74.10%	8.20%	7.90%	99.00%	391537737	100%	391537737	87.11%	8.39%	4.32%	70.8	0.48%
Leuven LKI	NEC50	341.6	97.20%	79.30%	98.30%	74.50%	15.00%	5.60%	99.40%	339670857	100%	339670857	87.21%	7.23%	5.30%	64.1	0.33%
