## Supplement Table S7 for "Integrated Single Cell Atlas of Endothelial Cells of the Human Lung"

animal ident	Assay	10x Config	10x Chemistry	Strain	WildType	Treatment	Sex	AgeWeeks	AvergageAgeWeeks	Location	targetCellOutput	EBIAccession	GEOAccession	GEOSample	Sequencer	Lab	Authors	PMID	Literature
LLC1_healthy	10X	3prime	v2	C57BL6	TRUE	untreated	Male	7 to 10	8.5	WholeLung?	NA	E-MTAB-7458	NA	NA	NA	Carmeliet	Goveia_et_al	32183954	https://doi.org/10.1016/j.ccell.2019.12.001
LLC1_subQ_NEC1	10X	3prime	v2	C57BL6	TRUE	untreated	Male	7 to 10	8.5	WholeLung?	NA	E-MTAB-7458	NA	NA	NA	Carmeliet	Goveia_et_al	32183954	https://doi.org/10.1016/j.ccell.2019.12.001
LLC2_subQ_NEC1	10X	3prime	v2	C57BL6	TRUE	untreated	Male	7 to 10	8.5	WholeLung?	NA	E-MTAB-7458	NA	NA	NA	Carmeliet	Goveia_et_al	32183954	https://doi.org/10.1016/j.ccell.2019.12.001
CDKPEI180829001	10X	3prime	v2	C57BL6	TRUE	untreated	Male	8	8	WholeLung	500	E-MTAB-8077	NA	NA	HiSeq4000	Carmeliet	Kalucka_et_al	32059779	https://www.ncbi.nlm.nih.gov/pubmed/32059779
fMouse	10X	3prime	v2	C57BL6	TRUE	untreated	Female	NA	NA	WholeLung	8000	PRJNA552370	GSE133747	GSM3926540	HiSeq4000	Niklasson	Raredon_et_al	31840053	https://www.ncbi.nlm.nih.gov/pmc/articles/PMC6892628/
mMouse	10X	3prime	v2	C57BL6	TRUE	untreated	Male	NA	NA	WholeLung	8000	PRJNA552370	GSE133747	GSM3926539	HiSeq4000	Niklasson	Raredon_et_al	31840053	https://www.ncbi.nlm.nih.gov/pmc/articles/PMC6892628/
SalineControl1	10X	3prime	v2	C57BL6	TRUE	saline	Male	12 to 13	12.5	WholeLung	1500	PRJNA531922	GSE129605	GSM3716976	NextSeq500	Regeneron	Peyser_et_al	30848683	https://www.ncbi.nlm.nih.gov/pubmed/30848683
SalineControl2	10X	3prime	v2	C57BL6	TRUE	saline	Male	12 to 13	12.5	WholeLung	1500	PRJNA531922	GSE129605	GSM3716977	NextSeq500	Regeneron	Peyser_et_al	30848683	https://www.ncbi.nlm.nih.gov/pubmed/30848683
SalineControl3	10X	3prime	v2	C57BL6	TRUE	saline	Male	12 to 13	12.5	WholeLung	1500	PRJNA531922	GSE129605	GSM3716978	NextSeq500	Regeneron	Peyser_et_al	30848683	https://www.ncbi.nlm.nih.gov/pubmed/30848683
SalineControl4	10X	3prime	v2	C57BL6	TRUE	saline	Male	12 to 13	12.5	WholeLung	1500	PRJNA531922	GSE129605	GSM3716979	NextSeq500	Regeneron	Peyser_et_al	30848683	https://www.ncbi.nlm.nih.gov/pubmed/30848683
Young1Lung	10X	3prime	v2	C57BL6	TRUE	untreated	Male	29	29	WholeLung	6000	PRJNA549480	GSE132901	GSM3895925	HiSeq2500	Rosenthal	Kimmel_et_al	31754020	https://www.ncbi.nlm.nih.gov/pmc/articles/PMC6886498/
Young2Lung	10X	3prime	v2	C57BL6	TRUE	untreated	Male	31	31	WholeLung	6000	PRJNA549480	GSE132901	GSM3895928	HiSeq2500	Rosenthal	Kimmel_et_al	31754020	https://www.ncbi.nlm.nih.gov/pmc/articles/PMC6886498/
Young3Lung	10X	3prime	v2	C57BL6	TRUE	untreated	Male	34	34	WholeLung	6000	PRJNA549480	GSE132901	GSM3895931	HiSeq2500	Rosenthal	Kimmel_et_al	31754020	https://www.ncbi.nlm.nih.gov/pmc/articles/PMC6886498/
Young4Lung	10X	3prime	v2	C57BL6	TRUE	untreated	Male	34	34	WholeLung	6000	PRJNA549480	GSE132901	GSM3895934	HiSeq2500	Rosenthal	Kimmel_et_al	31754020	https://www.ncbi.nlm.nih.gov/pmc/articles/PMC6886498/
Old1Lung	10X	3prime	v2	C57BL6	TRUE	untreated	Male	88	88	WholeLung	6000	PRJNA549480	GSE132901	GSM3895937	HiSeq2500	Rosenthal	Kimmel_et_al	31754020	https://www.ncbi.nlm.nih.gov/pmc/articles/PMC6886498/
Old2Lung	10X	3prime	v2	C57BL6	TRUE	untreated	Male	91	91	WholeLung	6000	PRJNA549480	GSE132901	GSM3895940	HiSeq2500	Rosenthal	Kimmel_et_al	31754020	https://www.ncbi.nlm.nih.gov/pmc/articles/PMC6886498/
Old3Lung	10X	3prime	v2	C57BL6	TRUE	untreated	Male	91	91	WholeLung	6000	PRJNA549480	GSE132901	GSM3895943	HiSeq2500	Rosenthal	Kimmel_et_al	31754020	https://www.ncbi.nlm.nih.gov/pmc/articles/PMC6886498/
NI	10X	3prime	v2	C57BL6	TRUE	untreated	Female	10 to 12	11.5	WholeLung	NA	NA	GSE133992	GSM3932034	HiSeq2500�	Favaudon	Fouillade_et_al	31796518	https://www.ncbi.nlm.nih.gov/pubmed/31796518
