## Supplement Table S10 for "Integrated Single Cell Atlas of Endothelial Cells of the Human Lung"

sample	Raw Reads [x10^6]	Reads With Valid Barcodes	Sequencing Saturation	Q30 Bases in CBandUMI	Q30 Bases in RNA read	TSO Trimmed	PolyA Trimmed	Pass Trimming	Pass Trimming [x10^6]	Pass Filter	Pass Filter [x10^6]	Mapped Unique	Mapped Multi	Reads too Short	Splice Junctions [x10^6]	Non.Canonical Splices
CDKPEI180829001	263.9	96.9%	87%	98.3%	86%	5.3%	7.0%	99.4%	262447552	100%	262447552	86.80%	9.71%	2.53%	26.9	0.641%
fMouse	188.7	97.1%	82.9%	98.8%	79.2%	8.0%	3.8%	99.8%	188340865	100%	188340865	83.98%	11.24%	4.09%	41.8	0.325%
LLC1 healthy	147	97.9%	70.5%	90.9%	82%	5.8%	5.6%	99.4%	146201167	100%	146201167	83.99%	10.38%	4.64%	19.8	0.671%
LLC1 subQ NEC	327.6	97.5%	89.3%	97.3%	73.2%	6.2%	7.9%	98.6%	323205176	100%	323205176	77.77%	13.81%	7.63%	52.3	0.517%
LLC2 subQ NEC	43.3	97.9%	23.8%	96.9%	75.4%	8.3%	7.4%	98.9%	42803777	100%	42803777	77.33%	13.23%	8.25%	6	0.6%
mMouse	207.5	97.3%	87.4%	98.7%	85.1%	12.3%	4.8%	99.7%	206935458	100%	206935458	83.47%	12.53%	2.98%	41.7	0.329%
NI	192.7	98.5%	89.5%	96.9%	80.5%	6.2%	12.0%	98.0%	188790270	100%	188790270	79.74%	14.21%	5.15%	35.5	0.301%
Old1Lung	389.6	98.6%	85.7%	97.4%	76.2%	5.1%	2.9%	71.3%	277693373	100%	277693373	82.86%	11.91%	4.61%	52.9	0.316%
Old2Lung	246.9	98.6%	87%	97.5%	77.2%	6.6%	3.9%	99.8%	246402296	100%	246402296	83.39%	11.40%	4.59%	44.9	0.314%
Old3Lung	175.1	98.6%	88.9%	97.4%	80.3%	5.5%	5.0%	99.7%	174558075	100%	174558075	82.47%	12.79%	4.04%	32.4	0.387%
SalineControl1	272.5	98%	90.4%	98%	85%	5.0%	12.8%	97.4%	265524703	100%	265524703	65.37%	26.29%	4.72%	13.2	0.338%
SalineControl2	207.6	98%	92%	97.9%	84.7%	4.4%	11.3%	98.0%	203359818	100%	203359818	65.67%	26.09%	4.76%	10.4	0.293%
SalineControl3	173.5	97.7%	87.3%	98.1%	84.8%	5.2%	14.2%	97.1%	168561919	100%	168561919	66.94%	23.62%	5.76%	8.1	0.326%
SalineControl4	191.2	97.7%	88.1%	97.7%	82.2%	5.1%	13.5%	97.3%	186071755	100%	186071755	64.20%	25.39%	6.56%	9.1	0.312%
Young1Lung	281.5	98.5%	86.2%	97.4%	77.6%	5.5%	3.2%	76.1%	214265560	100%	214265560	83.43%	11.87%	4.07%	40.6	0.34%
Young2Lung	345.2	98.5%	88.2%	97.5%	79.8%	5.6%	5.0%	99.6%	343964393	100%	343964393	83.60%	11.64%	4.00%	57.3	0.453%
Young3Lung	352	98.5%	91.2%	97.5%	78.4%	6.7%	4.4%	99.7%	350810047	100%	350810047	83.89%	11.06%	4.27%	56.6	0.411%
Young4Lung	443	98.6%	94.2%	97.5%	78.9%	6.1%	5.2%	99.7%	441524621	100%	441524621	82.42%	12.67%	4.18%	76.2	0.4%
